# Two levels of selection of rhythmicity in gene expression: energy saving for rhythmic proteins and noise optimization for rhythmic transcripts

**DOI:** 10.1101/2021.04.15.439944

**Authors:** David Laloum, Marc Robinson-Rechavi

## Abstract

Many genes have nycthemeral rhythms of expression, *i.e.* a 24-hours periodic variation, at either mRNA or protein level or both, and, most rhythmic genes are tissue-specific. Here, we investigate and discuss the evolutionary origins of rhythms in gene expression. Our results suggest that thythmicity of protein expression has been favored by selection for low cost. Trends are consistent in bacteria, plants and animals, and are also supported in tissue-specific patterns in mouse. Cost cannot explain rhythm at the RNA level, and we suggest instead it allows to periodically and drastically reduce expression noise. Noise control had strongest support in mouse, with limited power in other species. Genes under stronger purifying selection are rhythmically expressed at the mRNA level, probably because they are noise sensitive genes. We also suggest that mRNA rhythmicity allows to switch between optimal precision and higher stochasticity. Higher precision allows to maximize the robustness of gene expression when the function is most needed, while higher stochasticity allows to maintain oscillations and to exhibit diverse molecular phenotypes, i.e. “blind anticipation” of cells. The ability to alternate between these two states, enabled by rhythmicity at the mRNA level, might be adaptive in fluctuating environments. Finally, the adaptive role of rhythmic expression is also supported by rhythmic genes being highly expressed yet tissue-specific genes. This provides a good evolutionary explanation for the observation that nycthemeral rhythms are often tissue-specific.
