## Supplementary tables for "Two levels of selection of rhythmicity in gene expression: energy saving for rhythmic proteins and noise optimization for rhythmic transcripts"

### Sheet: Table S1
	Protein and RNA Time-series datasets & Single-Cell RNA datasets
			ANIMALS										PLANTS					BACTERIA
			VERTEBRATES								INSECTS		multicellular			unicellular alga		unicellular cyanobacterium
	Species
			Mus musculus ( Ne ∼ 2.5–12 x104 )							Rattus norvegicus ( Ne ∼ 12.4 x104 )	Anopheles gambiae ( Ne ∼ 62 x106 )	Aedes aegypti	Arabidopsis thaliana ( Ne ∼ 127 x106 )			Ostreococcus tauri ( Ne ∼ 6-29 x106 )		Synechococcus elongatus ( Ne ∼ 142 x109 )
	tissue		liver		forebrain	tendon	cartilage	lung, kidney, muscle, aorta, adrenal gland, brain stem, brown adipose, cerebellum, heart, white adipose	liver, lung, kidney, muscle, aorta, heart	lung	head, body	head	Leaves (Rosettes without roots and shoots)	Leaves (Full rosettes without roots)	root	unicellular alga		unicellular cyanobacterium
	profile		proteome	transcriptome	proteome	proteome	proteome	transcriptome	single-cell RNAseq	transcriptome	transcriptome	transcriptome	proteome	transcriptome	single-cell RNAseq	proteome	transcriptome	proteome	transcriptome
	profiling technique		SILAC	array (totRNA)	LC-MS/MS	LC-MS/MS	LC-MS/MS	microarray	RNAseq FACS	microarray	microarray	microarray	IGEPAL-TCA	microarray	RNAseq	Bradford Assay	microarray	TMT labeling	microarray
	Experimental conditions	Total period length	24h	48h	24h	48h	48h	48h	_	72h	48h	48h	24h	24h	_	24h	24h	48h	48h
		Experimental conditions	ZT✻	ZT✻	LD	LD	LD	CT	_	LD (12:12 LD cycles)	LD (12:12 LD cycles)	LD (12:12 LD cycles)	LL (entrained with 22 LD cycles and then transferred to LL)	LD (entrained with 5 weaks of 12:12 LD cycles) (flowering had not commenced)	_	LD (entrained under 12:12 LD cycles)	LD (entrained under 12:12 LD cycles)	LD (12:12 LD cycles)	LL (entrained with 2 LD cycles and then transferred to LL)
		Sampling interval	3h	2h	4h	3h	4h	2h	_	2h	4h	4h	4h	4h	_	4h	3h	from 1h to 3h	4h
		Number of biological replicates	x2	x2	x2-4	x4	x6	x3	~3000 cells per organ	x1	x2	x1	x5 (each containing 8 rosettes)	x3 (3 independant biological experiments performed at 2-month intervals) (5 samples of 3 rosettes where harvested at each time-point)	20 cells from quiescent center (4 technical replicates)	x5 (cells pellet obtained from 135ml of culture per sample replicate, each from a separate culture vessel)	x3 (cells pellet obtained from one-milliliter cell samples of culture, each from three independant experiments)	x1 (cyanobacteria pellet obtained from 40ml of culture)	x2 (2 independent experiments)
	considered as (1 cycle = 24 hrs)		x1 every 3h over 2 cycles	x1 every 2h over 2 cycles	x1 every 4h over ~ 3 cycles	x1 every 3h over 2 cycles	x1 every 4h over 1 cycle	x1 every 2h over 2 cycles	_	x1 every 2h over 3 cycles (ZT00 is the average expression value of ZT23.75 and ZT00.25)	x1 every 4h over 4 cycles	x1 every 4h over 2 cycles	x1 every 4h over 5 cycles	x1 every 4h over 3 cycles	_	x1 every 4h over 5 cycles	x1 every 3h over 3 cycles	x1 every 1h-3h over 2 cycles	x1 every 4h over 4 cycles
	References		Mauvoisin, 2013	Jouffe, 2013	Noya, 2019	Chang, 2020	Dudek, 2019	Zhang, 2014	Tabula Muris Consortium, 2018	Sukumaran, 2011	Rund, 2011	Leming, 2014	Krahmer, 2019	Bläsing, 2005	Efroni, 2015	Noordally, 2018	Monnier 2010	Guerreiro, 2014	Ito, 2009
	Dataset		Dataset S1 / PXD001211 (ProteomeXchange)	GSE33726	Table S7	PXD013450	Supplementary Table 1	GSE54652	figshare: facs R_objects	GSE25612	GSE22585	GSE60496	Dataset I	GSE3416	GSE46226	Supplementary Table 1	GSE16422	Supp Table .xlsx Guerreiro 2014	Supp Table .xlsx Guerreiro 2014 / GSE14225
		ZT: Zeitgeber			proteomic	Mouse image credit: Anthony Caravaggi ,license CC BY-NC-SA 3.0				✻maintained under standard animal housing conditions with free access to food and water in 12-h light–dark(LD) cycles. Then, animals were fed only at night starting 4 days before the experiment to control for geno-type-dependent feeding rhythms.
		LD: light/dark			transcriptomic
		LL: constant light			single-cell

### Sheet: Table S2
				Energetic costs estimated for each amino acid (unit: high-energy phosphate bonds per molecule ∼P). Hiroshi Akashi and Takashi Gojobori. Metabolic efficiency and amino acid composition in the proteomes of escherichia coli and bacillus subtilis. Proceedings of the National Academy of Sciences, 99(6):3695–3700, 2002. ISSN 0027-8424. doi: 10.1073/pnas.062526999 Michael Lynch and Georgi K. Marinov. Th…
	Amino Acid	cost_Akashi	cost_Wagner
	A	11.7	14.5
	R	27.3	20.5
	N	14.7	18.5
	D	12.7	15.5
	C	24.7	26.5
	Q	16.3	10.5
	E	15.3	9.5
	G	11.7	14.5
	H	38.3	29
	I	32.3	38
	L	27.3	37
	K	30.3	36
	M	34.3	36.5
	F	52	61
	P	20.3	14.5
	S	11.7	14.5
	T	18.7	21.5
	W	74.3	75.5
	Y	50	59
	V	23.3	29

### Sheet: Table S3
Comparison of expression level of genes in tissues in which they are rhythmic or not. The "number of genes" is the number of genes for which there were data for all tissues. Student's test, testing the hypothesis that the mean of the 𝝳 distribution is equal to 0. Because the mouse cartilage dataset drastically limited the number of genes in common for mouse proteomics data, we included results ob…
									Student's test
	omics	species	technique	nb tissues	number of genes	rhythmicity threshold	non-rhythmicity threshold	parameter *	𝝳mean	t	df	lower	upper	Signif
	transcript	Mus musculus	microarray	11	19262	p<0.01	p>0.5	max	0.0146	28.29	11683	0.0136	0.0156	< 2.2e-16
								mean	0.0118	23.33	11683	0.0108	0.0128	< 2.2e-16
		Drosophila melanogaster	RNA-seq	3 (head, body, heart)	8286	p<0.01	p>0.5	max	0.0024	2.16	115	0.0002	0.0046	0.0327
								mean	0.0015	2.21	115	0.0002	0.0028	0.0292
		Anopheles gambiae	microarray	2 (head, body)	11269	p<0.01	p>0.5	max	0.0517	10.6	879	0.0422	0.0613	< 2.2e-16
								mean	0.0419	9.39	879	0.0331	0.0507	< 2.2e-16
	protein	Mus musculus	SILAC	3 (liver, forebrain, tendon)	737	p<0.05	p>0.2	max	0.1076	4.61	242	0.0615	0.1536	6.7e-06
								mean	-0.0068	-0.26	242	-0.0591	0.0456	0.7986
				4 (liver, forebrain, tendon, cartilage)	388	p<0.05	p>0.2	max	0.0459	1.86	196	-0.0027	0.0944	0.0639
								mean	-0.1051	-3.6	196	-0.1626	-0.0476	0.0004
			𝝳: Cf formula (7) in main text			* maximal or mean expression level over time-points, used in the calculation of 𝝳 Cf formula (2) and (3) in main text

### Sheet: Table S4
Pearson and Spearman correlation test: 𝝉 vs. the number of tissues in which the gene is rhythmic. The "number of genes" is the number of genes for which there were data for all tissues.
								Pearson			Spearman
	omics	species	technique	nb tissues	number of genes	rhythmicity threshold	non-rhythmicity threshold	corr	t	Signif	rho	S	Signif
	transcript	Mus musculus	microarray	11	17736	p<0.01	p>0.5	-0.37	-53	< 2.2e-16	-0.36	1200000000000	< 2.2e-16
		Papio anubis (baboon)	RNA-seq	9	16816	p<0.01	p>0.5	-0.13	-17	< 2.2e-16	-0.1	840000000000	< 2.2e-16
		Drosophila melanogaster	microarray	3 (head, body, heart)	8286	p<0.01	p>0.5	-0.03	-2.3	0.0229	-0.03	96000000000	0.0046
	protein	Mus musculus	SILAC	3 (liver, forebrain, tendon)	699	p<0.05	p>0.2	0.01	0.27	0.7902	0.02	55000000	0.5257
			𝝉 : tissue-specificity of gene expression, Cf formula (8) of main text

### Sheet: Table S5
	Comparison of expression noise level (F*) between rhythmic versus non-rhythmic genes: Welch two sample t-test
				Mouse Liver		Mouse Lung		Mouse Muscle		Mouse Heart		Mouse Kidney		Mouse Aorta		Arabidopsis leaves
	RNA	rhythmicity threshold	F*mean	p≤ 0.01 (1853/4003 genes)	-0.062742	p≤ 0.001 (2899/13232 genes)	-0.001869	p≤ 0.01 (1392/12655 genes)	0.069032	p≤ 0.01 (2065/13335 genes)	-0.0275158	p≤ 0.01 (4067/11997 genes)	-0.000524231	p≤ 0.01 (1459/13022 genes)	-0.058553	p≤ 0.01 (660/5746 genes)	0.0505
		non-rhythmicity threshold	F*mean	p> 0.2 (730/4003 genes)	0.00720241	p> 0.5 (2618/13232 genes)	0.0409199	p> 0.5 (3815/12655 genes)	0.025375	p> 0.5 (4153/13335 genes)	0.0547517	p> 0.5 (2029/11997 genes)	0.0454578	p> 0.5 (4684/13022 genes)	0.0196415	p> 0.5 (1790/5746 genes)	0.0088
		Welch Two Sample t-test		t = -2.7304, df = 1254, p-value = 0.006414 alternative hypothesis: true difference in means is not equal to 0 95 percent confidence interval: -0.12020201 -0.01968768		t = -2.5457, df = 5448.9, p-value = 0.01093 alternative hypothesis: true difference in means is not equal to 0 95 percent confidence interval: -0.075740721 -0.009837837		t = 2.3294, df = 2504.9, p-value = 0.01992 alternative hypothesis: true difference in means is not equal to 0 95 percent confidence interval: 0.00690574 0.08040907		t = -5.3703, df = 4703.3, p-value = 8.238e-08 alternative hypothesis: true difference in means is not equal to 0 95 percent confidence interval: -0.11229974 -0.05223534		t = -3.0329, df = 3747, p-value = 0.002439 alternative hypothesis: true difference in means is not equal to 0 95 percent confidence interval: -0.07570653 -0.01625756		t = -4.3967, df = 2317.2, p-value = 1.149e-05 alternative hypothesis: true difference in means is not equal to 0 95 percent confidence interval: -0.11307125 -0.04331855		t = 3.1383, df = 1192.2, p-value = 0.001741 alternative hypothesis: true difference in means is not equal to 0 95 percent confidence interval: 0.01562370 0.06773997
	Protein	rhythmicity threshold	F*mean	p≤ 0.05 (429/4003 genes)	0.012017											p≤ 0.05 (96/636 genes)	0.000338
		non-rhythmicity threshold	F*mean	p> 0.5 (1710/4003 genes)	-0.0517743											p> 0.5 (198/636 genes)	0.06978
		Welch Two Sample t-test		t = 2.1779, df = 679.6, p-value = 0.02976 alternative hypothesis: true difference in means is not equal to 0 95 percent confidence interval: 0.006280424 0.121302560												t = -1.4263, df = 134.18, p-value = 0.1561 alternative hypothesis: true difference in means is not equal to 0 95 percent confidence interval: -0.16574719 0.02685063
	rhythmic Proteins (p≤ 0.05): rRNA VS nrRNA	rhythmicity threshold	F*mean	p≤ 0.05 (301/429 genes)	0.0144128			F*r < F*nr ; p < 0.05				F*r > F*nr ; p < 0.05				p≤ 0.05 (44/91 genes)	-0.0927
		non-rhythmicity threshold	F*mean	p> 0.2 (74/429 genes)	0.0165444			F*r < F*nr ; p ≥ 0.05				F*r > F*nr ; p ≥ 0.05				p> 0.2 (34/91 genes)	0.10429
		Welch Two Sample t-test		t = -0.029636, df = 109.01, p-value = 0.9764 alternative hypothesis: true difference in means is not equal to 0 95 percent confidence interval: -0.1446810 0.1404179				r: rhythmic nr: non-rhythmic								t = -1.6119, df = 75.376, p-value = 0.1112 alternative hypothesis: true difference in means is not equal to 0 95 percent confidence interval: -0.28271235 0.02980919
	non-rhythmic Proteins (p> 0.2): rRNA VS nrRNA	rhythmicity threshold	F*mean	p≤ 0.05 (1779/2850 genes)	-0.0574603			F* is log transformed								p≤ 0.05 (101/363 genes)	0.078783
		non-rhythmicity threshold	F*mean	p> 0.2 (539/2850 genes)	-0.0085202											p> 0.2 (181/363 genes)	0.047527
		Welch Two Sample t-test		t = -1.6638, df = 832.54, p-value = 0.09652 alternative hypothesis: true difference in means is not equal to 0 95 percent confidence interval: -0.106674726 0.008794433												t = 0.98782, df = 221.44, p-value = 0.3243 alternative hypothesis: true difference in means is not equal to 0 95 percent confidence interval: -0.03110158 0.09361468
	non-rhythmic RNA (p > 0.2): rProtein VS nrProtein	rhythmicity threshold	F*mean	p≤ 0.05 (74/730 genes)	0.0165444											p≤ 0.05 (34/281 genes)	0.078783
		non-rhythmicity threshold	F*mean	p> 0.2 (539/730 genes)	-0.0085202											p> 0.2 (181/281 genes)	0.047527
		Welch Two Sample t-test		t = 0.35825, df = 98.504, p-value = 0.7209 alternative hypothesis: true difference in means is not equal to 0 95 percent confidence interval: -0.1137672 0.1638964												t = 0.98782, df = 221.44, p-value = 0.3243 alternative hypothesis: true difference in means is not equal to 0 95 percent confidence interval: -0.03110158 0.09361468

### Sheet: Table S6
Student’s test testing the hypothesis that the dN/dS distributions are equal among rhythmic versus non-rhythmic genes. Residuals correspond to Student’s test testing the hypothesis that the dN/dS are equal among rhythmic versus non-rhythmic genes in residuals controlled for the gene expression effect (See Methods)
				PLANT			VERTEBRATES VERTEBRATES																														INSECTS
				Arabidopsis leaves			Mouse Liver			Mouse Lung			Mouse Muscle			Mouse Heart			Mouse Kidney			Mouse Aorta			Mouse Tendon			Mouse Forebrain			Mouse Cartilage			Rat Lung			Anopheles Head			Anopheles Body			Aedes Head
	RNA	rhythmicity threshold	dN/dSmean	p≤ 0.01 (1854/21092 genes)	0.213	residuals (~expression level)	p≤ 0.001 (1145/3777 genes)	0.1459	residuals (~expression level)	p≤ 0.001 (3163/17118 genes)	0.1731	residuals (~expression level)	p≤ 0.01 (1774/17118 genes)	0.2111	residuals (~expression level)	p≤ 0.01	0.1636	residuals (~expression level)	p≤ 0.01	0.1768	residuals (~expression level)	p≤ 0.01	0.1631	residuals (~expression level)										p≤ 0.001	0.1626	residuals (~expression level)	p≤ 0.01	0.0259	residuals (~expression level)	p≤ 0.01	0.0277	residuals (~expression level)	p≤ 0.01	0.02423	residuals (~expression level)
		non-rhythmicity threshold	dN/dSmean	p> 0.8 (3102/21092 genes)	0.307		p> 0.2 (872/3777 genes)	0.2417		p> 0.4 (6536/17118 genes)	0.2791		p> 0.4 (8026/17118 genes)	0.2458		p> 0.4	0.2614		p> 0.4	0.2831		p> 0.4	0.2624											p> 0.4	0.2085		p> 0.4	0.0369		p> 0.4	0.036		p> 0.4	0.031
		Welch Two Sample t-test		t = -14.486, df = 4953.9, p-value < 2.2e-16 alternative hypothesis: true difference in means is not equal to 0 95 percent confidence interval: -0.10646727 -0.08108515		t = -1.6658, df = 3899.4, p-value = 0.09582 alternative hypothesis: true difference in means is not equal to 0 95 percent confidence interval: -0.086870133 0.007060047 sample estimates: mean of x mean of y -0.01666033 0.02324471	t = -9.6855, df = 1392.2, p-value < 2.2e-16 alternative hypothesis: true difference in means is not equal to 0 95 percent confidence interval: -0.11513071 -0.07634907		t = -8.8751, df = 1872.1, p-value < 2.2e-16 alternative hypothesis: true difference in means is not equal to 0 95 percent confidence interval: -0.5545160 -0.3537954 sample estimates: mean of x mean of y -0.2281692 0.2259865	t = -22.817, df = 8605.7, p-value < 2.2e-16 alternative hypothesis: true difference in means is not equal to 0 95 percent confidence interval: -0.11512992 -0.09691283		t = -1.0376, df = 5998.7, p-value = 0.2995 alternative hypothesis: true difference in means is not equal to 0 95 percent confidence interval: -0.06718169 0.02067787 sample estimates: mean of x mean of y 0.01639971 0.03965162	t = -5.7077, df = 2795.4, p-value = 1.265e-08 alternative hypothesis: true difference in means is not equal to 0 95 percent confidence interval: -0.04669015 -0.02281323		t = 1.7159, df = 2536.7, p-value = 0.0863 alternative hypothesis: true difference in means is not equal to 0 95 percent confidence interval: -0.006871158 0.103128405 sample estimates: mean of x mean of y 0.038957320 -0.009171304	t = -21.064, df = 4987.5, p-value < 2.2e-16 alternative hypothesis: true difference in means is not equal to 0 95 percent confidence interval: -0.10683632 -0.08864291		t = -2.9348, df = 3470.6, p-value = 0.00336 alternative hypothesis: true difference in means is not equal to 0 95 percent confidence interval: -0.12150958 -0.02417922 sample estimates: mean of x mean of y -0.04740086 0.02544354	t = -23.681, df = 10387, p-value < 2.2e-16 alternative hypothesis: true difference in means is not equal to 0 95 percent confidence interval: -0.11512955 -0.09752694		t = -4.3601, df = 9770.1, p-value = 1.314e-05 alternative hypothesis: true difference in means is not equal to 0 95 percent confidence interval: -0.12831352 -0.04872158 sample estimates: mean of x mean of y -0.02439074 0.06412681	t = -19.197, df = 3010.4, p-value < 2.2e-16 alternative hypothesis: true difference in means is not equal to 0 95 percent confidence interval: -0.10938070 -0.08910761		t = -2.7058, df = 2266, p-value = 0.006866 alternative hypothesis: true difference in means is not equal to 0 95 percent confidence interval: -0.13044960 -0.02081796 sample estimates: mean of x mean of y -0.05130777 0.02432601										t = -8.7227, df = 3264.5, p-value < 2.2e-16 alternative hypothesis: true difference in means is not equal to 0 95 percent confidence interval: -0.05623448 -0.03559330		t = -0.86331, df = 3607.7, p-value = 0.388 alternative hypothesis: true difference in means is not equal to 0 95 percent confidence interval: -0.08101977 0.03148251 sample estimates: mean of x mean of y -0.027167131 -0.002398498	t = -2.2041, df = 4286.9, p-value = 0.02757 alternative hypothesis: true difference in means is not equal to 0 95 percent confidence interval: -0.020797081 -0.001216195		t = -3.983, df = 3832.1, p-value = 6.93e-05 alternative hypothesis: true difference in means is not equal to 0 95 percent confidence interval: -0.21328370 -0.07257498 sample estimates: mean of x mean of y -0.10365958 0.03926976	t = -1.361, df = 3383.4, p-value = 0.1736 alternative hypothesis: true difference in means is not equal to 0 95 percent confidence interval: -0.020256164 0.003656927		t = -0.82302, df = 3902.7, p-value = 0.4105 alternative hypothesis: true difference in means is not equal to 0 95 percent confidence interval: -0.10433354 0.04263738 sample estimates: mean of x mean of y -0.04874450 -0.01789642	t = -2.6578, df = 368.27, p-value = 0.008209 alternative hypothesis: true difference in means is not equal to 0 95 percent confidence interval: -0.011692698 -0.001748094		t = -1.2772, df = 335.34, p-value = 0.2024 alternative hypothesis: true difference in means is not equal to 0 95 percent confidence interval: -0.24262617 0.05159262 sample estimates: mean of x mean of y -0.08360014 0.01191664
	Protein	rhythmicity threshold	dN/dSmean	p≤ 0.05 (267/1610 genes)	0.181	residuals (~expression level)	p≤ 0.05 (411/3777 genes)	0.176	residuals (~expression level)																p≤ 0.05	0.1157	residuals (~expression level)	p≤ 0.05	0.1165	residuals (~expression level)	p≤ 0.05	0.0987	residuals (~expression level)
		non-rhythmicity threshold	dN/dSmean	p> 0.4 (644/1610 genes)	0.1864		p> 0.4 (1935/3777 genes)	0.153																	p> 0.4	0.1426		p> 0.4	0.1121		p> 0.4	0.1342
		Welch Two Sample t-test		t = -0.40501, df = 475.14, p-value = 0.6857 alternative hypothesis: true difference in means is not equal to 0 95 percent confidence interval: -0.03136535 0.02064525		t = 0.61654, df = 514.4, p-value = 0.5378 alternative hypothesis: true difference in means is not equal to 0 95 percent confidence interval: -0.08654276 0.16570439 sample estimates: mean of x mean of y 0.045397290 0.005816473	t = 2.6284, df = 588.6, p-value = 0.008804 alternative hypothesis: true difference in means is not equal to 0 95 percent confidence interval: 0.005851091 0.040445878		t = 0.42352, df = 370.48, p-value = 0.6722 alternative hypothesis: true difference in means is not equal to 0 95 percent confidence interval: -0.1116019 0.1728717 sample estimates: mean of x mean of y 0.021924848 -0.008710026																t = -1.68, df = 178.8, p-value = 0.09471 alternative hypothesis: true difference in means is not equal to 0 95 percent confidence interval: -0.058442554 0.004692579		t = 0.76802, df = 113.05, p-value = 0.4441 alternative hypothesis: true difference in means is not equal to 0 95 percent confidence interval: -0.1738606 0.3939943 sample estimates: mean of x mean of y 0.09712011 -0.01294672	t = 0.60366, df = 1066, p-value = 0.5462 alternative hypothesis: true difference in means is not equal to 0 95 percent confidence interval: -0.009845866 0.018595764		t = -0.95786, df = 503.51, p-value = 0.3386 alternative hypothesis: true difference in means is not equal to 0 95 percent confidence interval: -0.22510631 0.07754943 sample estimates: mean of x mean of y -0.05567267 0.01810577	t = -3.2737, df = 517.85, p-value = 0.001132 alternative hypothesis: true difference in means is not equal to 0 95 percent confidence interval: -0.05682665 -0.01420198		t = -2.7655, df = 374.29, p-value = 0.005965 alternative hypothesis: true difference in means is not equal to 0 95 percent confidence interval: -0.48988684 -0.08273798 sample estimates: mean of x mean of y -0.19040356 0.09590885
	rhythmic Protein (p≤ 0.05): rRNA VS nrRNA	rhythmicity threshold	dN/dSmean	p≤ 0.01 (51/263 genes)	0.2712		p≤ 0.01 (269/480 genes)	0.1446
		non-rhythmicity threshold	dN/dSmean	p> 0.2 (119/263 genes)	0.148		p> 0.2 (80/451 genes)	0.1932
		Welch Two Sample t-test		t = 2.6967, df = 56.566, p-value = 0.00921 alternative hypothesis: true difference in means is not equal to 0 95 percent confidence interval: 0.03178669 0.21528549			t = -2.1803, df = 112.27, p-value = 0.03132 alternative hypothesis: true difference in means is not equal to 0 95 percent confidence interval: -0.092754995 -0.004434337
	rhythmic RNA (p≤ 0.01): rProtein VS nrProtein	rhythmicity threshold	dN/dSmean	p≤ 0.05 (51/215 genes)	0.2712		p≤ 0.05 (269/1968 genes)	0.1446
		non-rhythmicity threshold	dN/dSmean	p> 0.4 (81/215 genes)	0.1837		p> 0.4 (914/1968 genes)	0.1545
		Welch Two Sample t-test		t = 1.8268, df = 66.485, p-value = 0.07222 alternative hypothesis: true difference in means is not equal to 0 95 percent confidence interval: -0.008113211 0.183026451			t = -0.91886, df = 506.77, p-value = 0.3586 alternative hypothesis: true difference in means is not equal to 0 95 percent confidence interval: -0.03107524 0.01127046
											dN/dSr < dN/dSnr ; p < 0.05
											dN/dSr < dN/dSnr ; p ≥ 0.05
											dN/dSr > dN/dSnr ; p < 0.05
											dN/dSr > dN/dSnr ; p ≥ 0.05
										r: rhythmic nr: non-rhythmic

### Sheet: Table S7
	Linear regression slope, R2, and Kendall's correlation test of the relationships between gene expression level and Variance, standard deviation (sd), or different noise estimation methods.
		Arabidopsis root				Mouse Liver				Mouse Lung				Mouse Muscle				Mouse Heart				Mouse Kidney				Mouse Aorta
		slope	R2	Kendall tau	Kendall p-val	slope	R2	Kendall tau	Kendall p-val	slope	R2	Kendall tau	Kendall p-val	slope	R2	Kendall tau	Kendall p-val	slope	R2	Kendall tau	Kendall p-val	slope	R2	Kendall tau	Kendall p-val	slope	R2	Kendall tau	Kendall p-val
	Variance	0.952	0.531	0.529	< 2.2e-16	0.667	0.962	0.872	< 2.2e-16	0.668	0.963	0.876	< 2.2e-16	0.697	0.959	0.892	< 2.2e-16	0.679	0.968	0.898	< 2.2e-16	0.639	0.953	0.864	< 2.2e-16	0.579	0.977	0.901	< 2.2e-16
	sd	1.9	0.531	0.529	< 2.2e-16	1.33	0.962	0.872	< 2.2e-16	1.34	0.963	0.876	< 2.2e-16	1.39	0.959	0.892	< 2.2e-16	1.36	0.968	0.898	< 2.2e-16	1.28	0.953	0.864	< 2.2e-16	1.16	0.977	0.901	< 2.2e-16
	noise adjusted sd	-0.0439	4.44e-05	0.00653	0.2592	1.72	0.704	0.527	< 2.2e-16	1.66	0.751	0.543	< 2.2e-16	1.73	0.666	0.487	< 2.2e-16	1.55	0.848	0.681	< 2.2e-16	1.53	0.705	0.515	< 2.2e-16	1.41	0.854	0.701	< 2.2e-16
	Fano Factor	-0.94	0.416	-0.518	< 2.2e-16	1.59	0.704	0.586	< 2.2e-16	1.6	0.706	0.586	< 2.2e-16	1.7	0.638	0.544	< 2.2e-16	1.71	0.726	0.578	< 2.2e-16	1.4	0.69	0.547	< 2.2e-16	1.27	0.876	0.737	< 2.2e-16
	F*_min	-4.08e-14	1.86e-28	0.0341	4.1e-09	1.14e-13	9.68e-28	-0.0288	1.6e-07	3.4e-15	6.2e-30	-0.0545	< 2.2e-16	9.76e-15	6.9e-30	-0.0795	< 2.2e-16	-3.56e-13	6.12e-27	-0.0711	< 2.2e-16	9.51e-14	7.36e-28	-0.0627	< 2.2e-16	1.76e-14	1.61e-29	-0.0382	3e-13
	F*_sup	-9.78e-15	3.09e-29	0.0091	0.1162	1.18e-13	1.04e-27	-0.0231	2.5e-05	3.37e-15	6.92e-30	-0.0389	4.3e-14	1.58e-14	1.53e-29	-0.0719	< 2.2e-16	-3.75e-13	6.56e-27	-0.0445	< 2.2e-16	1.04e-13	8.73e-28	-0.0528	< 2.2e-16	4.83e-14	1.22e-28	-0.0183	0.00047
	Coeff Variation squared	-0.612	0.883	-0.883	< 2.2e-16	-1.42	0.792	-0.736	< 2.2e-16	-1.42	0.796	-0.753	< 2.2e-16	-1.33	0.83	-0.797	< 2.2e-16	-1.44	0.83	-0.799	< 2.2e-16	-1.38	0.703	-0.723	< 2.2e-16	-1.9	0.591	-0.6	< 2.2e-16
	distance to median	-0.0393	2.68e-05	0.00661	0.2541	0.596	0.00483	0.028	3.4e-07	1.09	0.0145	0.0333	1e-10	1.16	0.015	0.026	8.6e-07	0.874	0.00665	0.00841	0.1016	0.952	0.0133	0.032	6.1e-09	0.53	0.0027	0.0213	4.9e-05
						Approximatively the best values								Approximatively the second best values
